# Benchmarking the impact of reference genome selection on taxonomic profiling accuracy

**DOI:** 10.1101/2025.02.07.637076

**Authors:** Jasper van Bemmelen, Ioanna Nika, Jasmijn A. Baaijens

**Affiliations:** Intelligent Systems Department, Delft University of Technology, Van Mourik Broekmanweg 6, Delft, 2628 XE, Zuid-Holland, Netherlands; Department of Biomedical Informatics, Harvard Medical School, Shattuck St. 10, Boston, 02115, Massachusetts, United States

**Keywords:** Taxonomic profiling, Lineage abundance estimation, Sequence dereplication, Sequence clustering, Genome selection

## Abstract

**Background:** Over the past decades, genome databases have expanded exponentially, often incorporating highly similar genomes at the same taxonomic level. This redundancy can hinder taxonomic classification, leading to difficulties distinguishing between closely related sequences and increasing computational demands. While some novel taxonomic classification tools address this redundancy by selecting a subset of genomes as references, insights regarding the impact of different reference genome selection methods across taxonomic classification tools are lacking.

**Results:** We systematically evaluate genome selection and dereplication methods on bacterial and viral datasets using simulated metagenomic samples. For bacterial species-level profiling, incorporating all available genomes generally yields the highest accuracy, while having a limited impact on computational resource usage. In contrast, for highly similar bacterial strain-level and SARS-CoV-2 lineage-level datasets we find that selection significantly improves abundance estimation accuracy. Incorporating location-based metadata further enhances viral profiling performance by prioritizing locally relevant genomes. Across viral experiments, smaller reference sets significantly reduce memory and runtime requirements during both indexing and profiling, although this comes at an additional pre-processing cost.

**Conclusions:** Reference genome selection influences both accuracy and computational efficiency in taxonomic profiling, but its benefits seem context- and resolution-dependent. Our results demonstrate that reference set design does not have a one-size-fits-all solution, and that selection strategies should be adapted based on the biological and computational setting.
