## Supplementary Table S3 for "Benchmarking the impact of reference genome selection on taxonomic profiling accuracy"

Bacterial species-level (genus-based)
Method	MASH Time (Memory)	MASH Threads	Selection Time (Memory)	Selection Threads	Total Time (Memory)	Kraken2 Indexing Time (Memory)	Kraken2 Indexing Threads	Centrifuge Indexing Time (Memory)	Centrifuge Indexing Threads	DUDes Indexing Time (Memory)	DUDes Indexing Threads	Kraken2 Profiling Time (Memory)	Kraken2 Profiling Threads	% Unaligned Reads	Centrifuge Profiling Time (Memory)	Centrifuge Profiling Threads	% Unaligned Reads	DUDes Profiling Time (Memory)	DUDes Profiling Threads	% Unaligned Reads	Number of Genomes	Kraken2 Storage	Centrifuge Storage	DUDes Storage
All	00:00:00 (0.00GB)	-	00:00:00 (0.00GB)	-	00:00:00 (0.00GB)	03:49:36 (3.84GB)	32	03:39:15 (34.20GB)	32	00:50:56 (4.27GB)	8	00:02:04 (1.06GB)	16	0.04% (±0.00%)	00:23:36 (1.37GB)	16	7.41% (±0.01%)	04:31:04 (26.47GB)	16	0.04% (±0.00%)	1502	1.09GB	1.31GB	4.97GB
Medoid	00:09:46 (0.16GB)	16	00:00:37 (0.03GB)	8	00:10:24 (0.16GB)	00:24:04 (2.07GB)	32	00:06:47 (2.50GB)	32	00:03:53 (0.55GB)	8	00:02:43 (0.88GB)	16	2.50% (±0.01%)	00:15:40 (0.13GB)	16	2.36% (±0.01%)	00:53:25 (2.65GB)	16	2.56% (±0.01%)	103	0.30GB	0.10GB	0.35GB
GGRaSP	00:09:46 (0.16GB)	16	01:33:47 (0.39GB)	64	01:43:34 (0.39GB)	01:19:26 (3.51GB)	32	00:37:34 (10.22GB)	32	00:32:44 (1.32GB)	8	00:01:58 (1.02GB)	16	0.30% (±0.00%)	00:18:10 (0.45GB)	16	0.57% (±0.00%)	01:52:19 (6.86GB)	16	0.31% (±0.00%)	451	0.57GB	0.41GB	1.54GB
MeShClust-0.95	00:00:00 (0.00GB)	-	25:11:19 (5.36GB)	64	25:11:19 (5.36GB)	01:28:32 (3.83GB)	32	00:49:01 (12.36GB)	32	01:04:22 (1.52GB)	8	00:02:07 (1.05GB)	16	0.17% (±0.00%)	00:19:37 (0.51GB)	16	0.51% (±0.00%)	01:43:25 (8.05GB)	16	0.19% (±0.00%)	518	0.63GB	0.47GB	1.77GB
MeShClust-0.97	00:00:00 (0.00GB)	-	30:21:30 (5.68GB)	64	30:21:30 (5.68GB)	02:57:08 (3.86GB)	32	01:53:45 (19.04GB)	32	01:15:54 (2.48GB)	8	00:01:54 (1.07GB)	16	0.05% (±0.00%)	00:25:14 (0.81GB)	16	0.55% (±0.00%)	02:59:10 (14.59GB)	16	0.06% (±0.00%)	862	0.81GB	0.76GB	2.89GB
MeShClust-0.99	00:00:00 (0.00GB)	-	16:37:43 (5.31GB)	64	16:37:43 (5.31GB)	03:39:30 (3.86GB)	32	02:45:20 (24.91GB)	32	01:32:19 (3.07GB)	8	00:02:10 (1.06GB)	16	0.04% (±0.00%)	00:29:16 (1.00GB)	16	1.01% (±0.01%)	01:49:16 (18.00GB)	16	0.04% (±0.00%)	1069	0.91GB	0.95GB	3.58GB
Gclust-0.95	00:00:00 (0.00GB)	-	42:56:30 (13.10GB)	64	42:56:30 (13.10GB)	02:35:42 (3.82GB)	32	01:07:06 (16.59GB)	32	00:47:22 (2.08GB)	8	00:02:02 (1.08GB)	16	0.08% (±0.00%)	00:18:17 (0.69GB)	16	0.52% (±0.00%)	03:36:46 (11.02GB)	16	0.08% (±0.00%)	712	0.76GB	0.64GB	2.42GB
Gclust-0.97	00:00:00 (0.00GB)	-	50:39:51 (13.11GB)	64	50:39:51 (13.11GB)	02:51:00 (3.85GB)	32	01:27:50 (18.76GB)	32	01:05:26 (2.38GB)	8	00:02:17 (1.06GB)	16	0.07% (±0.00%)	00:24:42 (0.78GB)	16	0.57% (±0.00%)	03:51:00 (13.34GB)	16	0.08% (±0.00%)	823	0.81GB	0.73GB	2.78GB
Gclust-0.99	00:00:00 (0.00GB)	-	53:25:51 (13.10GB)	64	53:25:51 (13.10GB)	01:58:25 (3.86GB)	32	02:20:05 (22.83GB)	32	01:20:46 (2.83GB)	8	00:02:31 (1.08GB)	16	0.04% (±0.00%)	00:27:29 (0.92GB)	16	0.88% (±0.01%)	03:59:44 (16.63GB)	16	0.04% (±0.00%)	981	0.88GB	0.87GB	3.30GB
Single-linkage-0.95	00:09:46 (0.16GB)	16	00:01:04 (0.08GB)	8	00:10:51 (0.16GB)	00:20:53 (2.15GB)	32	00:05:25 (2.88GB)	32	00:07:14 (0.55GB)	8	00:02:31 (0.92GB)	16	2.29% (±0.01%)	00:18:10 (0.15GB)	16	2.15% (±0.01%)	00:53:31 (2.56GB)	16	2.34% (±0.01%)	121	0.34GB	0.12GB	0.41GB
Single-linkage-0.97	00:09:46 (0.16GB)	16	00:01:04 (0.08GB)	8	00:10:51 (0.16GB)	00:28:44 (2.45GB)	32	00:07:25 (4.10GB)	32	00:04:29 (0.55GB)	8	00:02:19 (0.94GB)	16	1.76% (±0.01%)	00:18:08 (0.20GB)	16	1.65% (±0.01%)	01:02:03 (4.23GB)	16	1.80% (±0.00%)	172	0.41GB	0.16GB	0.59GB
Single-linkage-0.99	00:09:46 (0.16GB)	16	00:01:04 (0.08GB)	8	00:10:51 (0.16GB)	00:45:43 (2.57GB)	32	00:15:34 (7.48GB)	32	00:09:47 (0.91GB)	8	00:01:56 (1.02GB)	16	0.63% (±0.00%)	00:15:22 (0.32GB)	16	0.62% (±0.00%)	01:31:23 (3.62GB)	16	0.68% (±0.01%)	307	0.54GB	0.29GB	1.06GB
Complete-linkage-0.95	00:09:46 (0.16GB)	16	00:00:47 (0.08GB)	8	00:10:34 (0.16GB)	00:25:00 (2.22GB)	32	00:06:09 (2.86GB)	32	00:03:03 (0.55GB)	8	00:02:08 (0.88GB)	16	1.95% (±0.01%)	00:15:24 (0.15GB)	16	1.83% (±0.01%)	00:58:52 (4.21GB)	16	1.99% (±0.01%)	128	0.35GB	0.12GB	0.43GB
Complete-linkage-0.97	00:09:46 (0.16GB)	16	00:00:47 (0.08GB)	8	00:10:34 (0.16GB)	00:41:08 (2.44GB)	32	00:09:52 (4.12GB)	32	00:04:59 (0.55GB)	8	00:02:19 (0.95GB)	16	1.70% (±0.01%)	00:15:25 (0.21GB)	16	1.61% (±0.01%)	01:29:28 (2.83GB)	16	1.77% (±0.00%)	183	0.43GB	0.17GB	0.63GB
Complete-linkage-0.99	00:09:46 (0.16GB)	16	00:00:47 (0.08GB)	8	00:10:34 (0.16GB)	01:04:42 (3.38GB)	32	00:31:36 (10.09GB)	32	00:16:11 (1.26GB)	8	00:02:04 (1.04GB)	16	0.21% (±0.00%)	00:15:24 (0.44GB)	16	0.46% (±0.00%)	02:47:14 (6.37GB)	16	0.22% (±0.00%)	432	0.61GB	0.39GB	1.47GB
