## Supplementary Table S5 for "Benchmarking the impact of reference genome selection on taxonomic profiling accuracy"

SARS-CoV-2 country
Method	MASH Time (Memory)	MASH Threads	Selection Runtime (Memory)	Selection Threads	Total Time (Memory)	Indexing Time (Memory)	Indexing Threads	Profiling Time (Memory)	Profiling Threads	% Unaligned @1%	% Unaligned @10%	% Unaligned @20%	% Unaligned @30%	% Unaligned @40%	% Unaligned @50%	% Unaligned @60%	% Unaligned @70%	% Unaligned @80%	% Unaligned @90%	% Unaligned @100%	Num Genomes	Storage
All	00:00:00 (0.00GB)	-	00:00:00 (0.00GB)	-	00:00:00 (0.00GB)	00:15:38 (41.61GB)	1	00:08:47 (28.06GB)	16	9.47% ± 0.29%	9.47% ± 0.20%	9.65% ± 0.27%	9.56% ± 0.29%	9.55% ± 0.30%	9.73% ± 0.29%	9.52% ± 0.32%	9.57% ± 0.35%	9.60% ± 0.25%	9.62% ± 0.30%	9.63% ± 0.29%	35645	10.76GB
Medoid	00:36:27 (0.04GB)	16	00:00:10 (0.03GB)	16	00:36:37 (0.04GB)	00:00:03 (0.12GB)	1	00:00:02 (0.19GB)	16	1.65% ± 0.13%	1.61% ± 0.12%	1.59% ± 0.16%	1.54% ± 0.11%	1.49% ± 0.11%	1.46% ± 0.17%	1.41% ± 0.10%	1.36% ± 0.10%	1.31% ± 0.05%	1.26% ± 0.12%	1.23% ± 0.11%	397	0.03GB
GGRaSP	00:36:27 (0.04GB)	16	11:39:38 (0.92GB)	64	12:16:05 (0.92GB)	00:00:56 (1.95GB)	1	00:00:29 (1.53GB)	16	4.46% ± 0.19%	4.46% ± 0.22%	4.45% ± 0.17%	4.38% ± 0.18%	4.35% ± 0.22%	4.36% ± 0.25%	4.30% ± 0.16%	4.25% ± 0.16%	4.23% ± 0.14%	4.16% ± 0.18%	4.13% ± 0.16%	2783	0.53GB
VLQ	00:00:00 (0.00GB)	-	01:45:53 (10.25GB)	20	01:45:53 (10.25GB)	00:00:04 (0.15GB)	1	00:00:03 (0.21GB)	16	1.91% ± 0.15%	1.90% ± 0.13%	1.86% ± 0.16%	1.86% ± 0.14%	1.84% ± 0.14%	1.83% ± 0.15%	1.82% ± 0.14%	1.75% ± 0.15%	1.75% ± 0.07%	1.71% ± 0.14%	1.70% ± 0.13%	513	0.05GB
MeShClust-0.95	00:00:00 (0.00GB)	-	11:38:05 (0.22GB)	64	11:38:05 (0.22GB)	00:00:04 (0.13GB)	1	00:00:02 (0.19GB)	16	1.83% ± 0.14%	1.82% ± 0.14%	1.77% ± 0.15%	1.69% ± 0.09%	1.67% ± 0.14%	1.64% ± 0.15%	1.57% ± 0.10%	1.53% ± 0.10%	1.50% ± 0.08%	1.43% ± 0.10%	1.41% ± 0.11%	398	0.03GB
MeShClust-0.99	00:00:00 (0.00GB)	-	15:37:41 (0.22GB)	64	15:37:41 (0.22GB)	00:00:04 (0.14GB)	1	00:00:03 (0.20GB)	16	1.90% ± 0.13%	1.85% ± 0.13%	1.83% ± 0.14%	1.77% ± 0.10%	1.73% ± 0.14%	1.71% ± 0.17%	1.65% ± 0.10%	1.61% ± 0.11%	1.57% ± 0.08%	1.51% ± 0.11%	1.49% ± 0.11%	425	0.04GB
Gclust-0.95	00:00:00 (0.00GB)	-	06:14:27 (0.31GB)	64	06:14:27 (0.31GB)	00:00:04 (0.14GB)	1	00:00:02 (0.19GB)	16	1.83% ± 0.12%	1.83% ± 0.14%	1.76% ± 0.16%	1.69% ± 0.12%	1.67% ± 0.14%	1.60% ± 0.18%	1.57% ± 0.10%	1.50% ± 0.12%	1.46% ± 0.09%	1.40% ± 0.12%	1.37% ± 0.13%	397	0.03GB
Gclust-0.99	00:00:00 (0.00GB)	-	02:16:58 (0.32GB)	64	02:16:58 (0.32GB)	00:00:04 (0.14GB)	1	00:00:02 (0.19GB)	16	1.90% ± 0.11%	1.90% ± 0.16%	1.84% ± 0.16%	1.76% ± 0.12%	1.73% ± 0.12%	1.68% ± 0.17%	1.65% ± 0.11%	1.58% ± 0.12%	1.53% ± 0.09%	1.47% ± 0.13%	1.43% ± 0.13%	399	0.04GB
Gclust-0.999	00:00:00 (0.00GB)	-	04:27:15 (0.30GB)	64	04:27:15 (0.30GB)	00:00:04 (0.14GB)	1	00:00:02 (0.19GB)	16	1.89% ± 0.11%	1.89% ± 0.15%	1.83% ± 0.17%	1.75% ± 0.13%	1.72% ± 0.13%	1.67% ± 0.18%	1.65% ± 0.10%	1.56% ± 0.12%	1.52% ± 0.09%	1.45% ± 0.13%	1.42% ± 0.13%	399	0.04GB
VSEARCH-0.95	00:00:00 (0.00GB)	-	98:53:48 (0.22GB)	64	98:53:48 (0.22GB)	00:00:04 (0.14GB)	1	00:00:02 (0.19GB)	16	1.85% ± 0.12%	1.84% ± 0.15%	1.80% ± 0.16%	1.72% ± 0.12%	1.68% ± 0.14%	1.65% ± 0.17%	1.61% ± 0.11%	1.53% ± 0.12%	1.50% ± 0.09%	1.42% ± 0.14%	1.40% ± 0.14%	398	0.03GB
VSEARCH-0.99	00:00:00 (0.00GB)	-	101:42:15 (0.21GB)	64	101:42:15 (0.21GB)	00:00:04 (0.14GB)	1	00:00:02 (0.19GB)	16	1.85% ± 0.14%	1.84% ± 0.15%	1.78% ± 0.16%	1.71% ± 0.12%	1.67% ± 0.15%	1.63% ± 0.17%	1.58% ± 0.12%	1.51% ± 0.12%	1.47% ± 0.08%	1.41% ± 0.14%	1.39% ± 0.14%	398	0.03GB
VSEARCH-0.999	00:00:00 (0.00GB)	-	105:22:48 (0.21GB)	64	105:22:48 (0.21GB)	00:00:09 (0.35GB)	1	00:00:05 (0.27GB)	16	2.60% ± 0.14%	2.63% ± 0.18%	2.54% ± 0.14%	2.50% ± 0.14%	2.44% ± 0.16%	2.43% ± 0.17%	2.37% ± 0.12%	2.35% ± 0.14%	2.28% ± 0.09%	2.22% ± 0.17%	2.20% ± 0.17%	683	0.08GB
Single-linkage-P1	00:36:27 (0.04GB)	16	00:09:07 (0.24GB)	64	00:45:34 (0.24GB)	00:07:23 (13.41GB)	1	00:03:14 (11.39GB)	16	8.22% ± 0.24%	8.21% ± 0.19%	8.27% ± 0.16%	8.30% ± 0.24%	8.31% ± 0.33%	8.38% ± 0.30%	8.22% ± 0.30%	8.29% ± 0.31%	8.34% ± 0.20%	8.33% ± 0.24%	8.34% ± 0.22%	15184	4.32GB
Single-linkage-P5	00:36:27 (0.04GB)	16	00:09:07 (0.24GB)	64	00:45:34 (0.24GB)	00:02:37 (5.18GB)	1	00:01:15 (4.15GB)	16	6.32% ± 0.17%	6.31% ± 0.21%	6.44% ± 0.21%	6.40% ± 0.26%	6.41% ± 0.28%	6.56% ± 0.27%	6.52% ± 0.29%	6.59% ± 0.24%	6.61% ± 0.18%	6.62% ± 0.23%	6.64% ± 0.24%	6242	1.52GB
Single-linkage-P10	00:36:27 (0.04GB)	16	00:09:07 (0.24GB)	64	00:45:34 (0.24GB)	00:01:23 (2.56GB)	1	00:00:42 (2.22GB)	16	5.10% ± 0.15%	5.12% ± 0.23%	5.22% ± 0.22%	5.24% ± 0.20%	5.22% ± 0.26%	5.33% ± 0.24%	5.37% ± 0.23%	5.40% ± 0.20%	5.42% ± 0.17%	5.43% ± 0.19%	5.46% ± 0.21%	3723	0.79GB
Single-linkage-P25	00:36:27 (0.04GB)	16	00:09:07 (0.24GB)	64	00:45:34 (0.24GB)	00:00:27 (0.92GB)	1	00:00:18 (0.77GB)	16	3.50% ± 0.14%	3.45% ± 0.20%	3.50% ± 0.17%	3.43% ± 0.14%	3.35% ± 0.16%	3.37% ± 0.20%	3.34% ± 0.13%	3.27% ± 0.15%	3.26% ± 0.13%	3.20% ± 0.18%	3.20% ± 0.18%	1598	0.25GB
Single-linkage-P50	00:36:27 (0.04GB)	16	00:09:07 (0.24GB)	64	00:45:34 (0.24GB)	00:00:09 (0.33GB)	1	00:00:06 (0.27GB)	16	2.49% ± 0.12%	2.42% ± 0.15%	2.39% ± 0.14%	2.35% ± 0.15%	2.29% ± 0.12%	2.26% ± 0.17%	2.22% ± 0.11%	2.18% ± 0.11%	2.13% ± 0.10%	2.09% ± 0.15%	2.07% ± 0.15%	726	0.08GB
Single-linkage-P90	00:36:27 (0.04GB)	16	00:09:07 (0.24GB)	64	00:45:34 (0.24GB)	00:00:04 (0.14GB)	1	00:00:03 (0.20GB)	16	1.98% ± 0.12%	1.95% ± 0.11%	1.90% ± 0.14%	1.84% ± 0.12%	1.80% ± 0.12%	1.76% ± 0.17%	1.72% ± 0.11%	1.64% ± 0.10%	1.58% ± 0.08%	1.52% ± 0.13%	1.49% ± 0.11%	439	0.04GB
Single-linkage-P99	00:36:27 (0.04GB)	16	00:09:07 (0.24GB)	64	00:45:34 (0.24GB)	00:00:04 (0.13GB)	1	00:00:03 (0.19GB)	16	1.80% ± 0.13%	1.76% ± 0.14%	1.71% ± 0.15%	1.67% ± 0.11%	1.62% ± 0.11%	1.60% ± 0.16%	1.55% ± 0.10%	1.49% ± 0.10%	1.44% ± 0.06%	1.39% ± 0.12%	1.36% ± 0.10%	405	0.03GB
Complete-linkage-P1	00:36:27 (0.04GB)	16	00:09:07 (0.24GB)	64	00:45:34 (0.24GB)	00:10:41 (22.32GB)	1	00:04:19 (16.21GB)	16	8.88% ± 0.25%	8.88% ± 0.23%	8.98% ± 0.21%	8.92% ± 0.29%	8.92% ± 0.27%	9.03% ± 0.29%	8.87% ± 0.32%	8.92% ± 0.34%	8.92% ± 0.22%	8.92% ± 0.28%	8.92% ± 0.29%	21015	6.19GB
Complete-linkage-P5	00:36:27 (0.04GB)	16	00:09:07 (0.24GB)	64	00:45:34 (0.24GB)	00:06:35 (12.51GB)	1	00:02:45 (10.27GB)	16	7.95% ± 0.23%	8.01% ± 0.22%	8.07% ± 0.16%	8.08% ± 0.21%	7.98% ± 0.35%	8.10% ± 0.29%	7.95% ± 0.24%	8.02% ± 0.31%	8.04% ± 0.22%	8.02% ± 0.25%	8.04% ± 0.26%	13838	3.88GB
Complete-linkage-P10	00:36:27 (0.04GB)	16	00:09:07 (0.24GB)	64	00:45:34 (0.24GB)	00:04:20 (10.54GB)	1	00:02:13 (7.90GB)	16	7.46% ± 0.21%	7.40% ± 0.22%	7.50% ± 0.20%	7.49% ± 0.25%	7.44% ± 0.29%	7.57% ± 0.25%	7.41% ± 0.26%	7.43% ± 0.27%	7.45% ± 0.22%	7.43% ± 0.25%	7.44% ± 0.25%	10921	2.96GB
Complete-linkage-P25	00:36:27 (0.04GB)	16	00:09:07 (0.24GB)	64	00:45:34 (0.24GB)	00:02:37 (5.72GB)	1	00:01:29 (4.84GB)	16	6.37% ± 0.18%	6.33% ± 0.24%	6.42% ± 0.20%	6.37% ± 0.22%	6.39% ± 0.27%	6.49% ± 0.28%	6.36% ± 0.26%	6.37% ± 0.29%	6.39% ± 0.22%	6.35% ± 0.29%	6.37% ± 0.29%	7136	1.78GB
Complete-linkage-P50	00:36:27 (0.04GB)	16	00:09:07 (0.24GB)	64	00:45:34 (0.24GB)	00:01:28 (3.85GB)	1	00:00:51 (2.72GB)	16	5.29% ± 0.14%	5.28% ± 0.23%	5.27% ± 0.13%	5.31% ± 0.20%	5.23% ± 0.23%	5.31% ± 0.26%	5.20% ± 0.21%	5.17% ± 0.23%	5.18% ± 0.16%	5.14% ± 0.26%	5.14% ± 0.26%	4416	0.97GB
Complete-linkage-P90	00:36:27 (0.04GB)	16	00:09:07 (0.24GB)	64	00:45:34 (0.24GB)	00:00:28 (1.00GB)	1	00:00:19 (0.90GB)	16	3.62% ± 0.14%	3.59% ± 0.20%	3.57% ± 0.15%	3.52% ± 0.17%	3.49% ± 0.19%	3.48% ± 0.21%	3.43% ± 0.16%	3.38% ± 0.19%	3.39% ± 0.12%	3.32% ± 0.17%	3.30% ± 0.18%	1857	0.30GB
Complete-linkage-P99	00:36:27 (0.04GB)	16	00:09:07 (0.24GB)	64	00:45:34 (0.24GB)	00:00:12 (0.39GB)	1	00:00:09 (0.39GB)	16	2.57% ± 0.12%	2.59% ± 0.17%	2.60% ± 0.15%	2.64% ± 0.13%	2.66% ± 0.16%	2.69% ± 0.21%	2.73% ± 0.16%	2.75% ± 0.18%	2.79% ± 0.12%	2.81% ± 0.18%	2.85% ± 0.18%	993	0.12GB
