## Supplementary Table S13 for "Benchmarking the impact of reference genome selection on taxonomic profiling accuracy"

Bacterial species-level (order-based)
Method	MASH Time (Memory)	MASH Threads	Selection Time (Memory)	Selection Threads	Total Time (Memory)	Kraken2 Indexing Time (Memory)	Kraken2 Indexing Threads	Centrifuge Indexing Time (Memory)	Centrifuge Indexing Threads	DUDes Indexing Time (Memory)	DUDes Indexing Threads	Kraken2 Profiling Time (Memory)	Kraken2 Profiling Threads	% Unaligned Reads	Centrifuge Profiling Time (Memory)	Centrifuge Profiling Threads	% Unaligned Reads	DUDes Profiling Time (Memory)	DUDes Profiling Threads	% Unaligned Reads	Number of Genomes	Kraken2 Storage	Centrifuge Storage	DUDes Storage
All	00:00:00 (0.00GB)	-	00:00:00 (0.00GB)	-	00:00:00 (0.00GB)	93:19:07 (23.56GB)	32	171:46:55 (355.38GB)	32	31:48:51 (104.52GB)	8	00:02:20 (4.59GB)	16	5.42% (±0.01%)	00:24:49 (32.75GB)	16	19.78% (±0.01%)	09:10:30 (163.77GB)	16	2.32% (±0.01%)	14680	28.03GB	31.95GB	121.94GB
Medoid	00:23:36 (0.26GB)	16	00:03:12 (0.19GB)	8	00:26:48 (0.26GB)	05:12:09 (6.03GB)	32	01:32:45 (31.94GB)	32	01:20:07 (4.36GB)	8	00:02:27 (3.13GB)	16	15.32% (±0.02%)	00:17:45 (1.47GB)	16	12.92% (±0.01%)	02:20:03 (8.23GB)	16	7.78% (±0.13%)	691	3.67GB	1.34GB	5.08GB
GGRaSP	00:23:36 (0.26GB)	16	08:58:22 (8.22GB)	64	09:21:58 (8.22GB)	09:08:38 (6.85GB)	32	04:38:34 (74.16GB)	32	05:51:14 (10.27GB)	8	00:02:11 (3.81GB)	16	5.91% (±0.00%)	00:18:17 (3.27GB)	16	3.97% (±0.01%)	03:07:43 (18.50GB)	16	2.80% (±0.01%)	1649	6.06GB	3.14GB	11.97GB
MeShClust-0.95	00:00:00 (0.00GB)	-	2287:29:53 (158.97GB)	64	2287:29:53 (158.97GB)	21:49:57 (9.10GB)	32	41:22:41 (86.21GB)	32	08:45:28 (26.03GB)	8	00:02:13 (4.17GB)	16	5.65% (±0.01%)	00:19:17 (8.15GB)	16	9.12% (±0.02%)	05:15:08 (54.52GB)	16	2.65% (±0.01%)	3802	10.27GB	7.95GB	30.34GB
MeShClust-0.97	00:00:00 (0.00GB)	-	2070:00:47 (162.12GB)	64	2070:00:47 (162.12GB)	76:38:31 (14.01GB)	32	32:44:12 (324.26GB)	32	13:36:40 (45.96GB)	8	00:02:27 (4.39GB)	16	5.48% (±0.01%)	00:29:09 (14.39GB)	16	13.09% (±0.01%)	07:06:57 (85.11GB)	16	2.36% (±0.01%)	6419	15.95GB	14.05GB	53.60GB
MeShClust-0.99	00:00:00 (0.00GB)	-	2506:57:46 (160.45GB)	64	2506:57:46 (160.45GB)	64:58:55 (21.34GB)	32	169:04:59 (407.81GB)	32	25:39:23 (83.11GB)	8	00:02:14 (4.59GB)	16	5.43% (±0.00%)	00:29:24 (26.03GB)	16	19.23% (±0.01%)	08:05:45 (138.42GB)	16	2.32% (±0.01%)	11658	22.99GB	25.41GB	96.97GB
Gclust-0.95	00:00:00 (0.00GB)	-	5077:46:24 (59.31GB)	64	5077:46:24 (59.31GB)	72:23:21 (13.73GB)	32	93:40:40 (94.92GB)	32	19:31:33 (49.44GB)	8	00:02:25 (4.51GB)	16	5.53% (±0.01%)	00:20:43 (15.49GB)	16	16.68% (±0.01%)	09:45:57 (97.56GB)	16	3.74% (±0.01%)	6967	15.32GB	15.12GB	57.69GB
Gclust-0.97	00:00:00 (0.00GB)	-	1997:04:09 (47.33GB)	64	1997:04:09 (47.33GB)	43:19:51 (16.59GB)	32	81:17:48 (414.91GB)	32	23:26:33 (62.00GB)	8	00:02:37 (4.58GB)	16	5.52% (±0.01%)	00:21:13 (19.43GB)	16	17.42% (±0.01%)	07:43:59 (113.05GB)	16	3.74% (±0.01%)	8694	18.23GB	18.96GB	72.34GB
Gclust-0.99	00:00:00 (0.00GB)	-	857:27:34 (36.82GB)	64	857:27:34 (36.82GB)	62:37:25 (20.28GB)	32	123:57:11 (249.07GB)	32	24:56:26 (77.81GB)	8	00:02:23 (4.58GB)	16	5.43% (±0.01%)	00:22:36 (24.39GB)	16	18.16% (±0.01%)	09:19:55 (132.08GB)	16	2.31% (±0.01%)	10870	21.91GB	23.79GB	90.79GB
Single-linkage-0.95	00:23:36 (0.26GB)	16	00:05:35 (0.74GB)	8	00:29:12 (0.74GB)	62:01:38 (6.37GB)	32	01:30:09 (36.47GB)	32	01:31:45 (4.76GB)	8	00:02:14 (3.33GB)	16	6.54% (±0.01%)	00:23:55 (1.58GB)	16	4.30% (±0.01%)	01:55:20 (8.48GB)	16	4.68% (±0.01%)	870	3.99GB	1.46GB	5.55GB
Single-linkage-0.97	00:23:36 (0.26GB)	16	00:05:35 (0.74GB)	8	00:29:12 (0.74GB)	70:01:16 (6.35GB)	32	01:11:36 (37.53GB)	32	01:40:28 (5.15GB)	8	00:02:15 (3.46GB)	16	6.40% (±0.01%)	00:24:05 (1.69GB)	16	4.19% (±0.01%)	02:26:04 (9.02GB)	16	3.39% (±0.01%)	929	4.23GB	1.58GB	6.01GB
Single-linkage-0.99	00:23:36 (0.26GB)	16	00:05:35 (0.74GB)	8	00:29:12 (0.74GB)	185:01:45 (7.14GB)	32	03:31:36 (96.84GB)	32	05:44:58 (11.89GB)	8	00:02:32 (4.10GB)	16	5.66% (±0.00%)	00:26:14 (3.77GB)	16	3.69% (±0.01%)	02:55:42 (21.79GB)	16	2.54% (±0.01%)	1888	6.75GB	3.64GB	13.86GB
Complete-linkage-0.95	00:23:36 (0.26GB)	16	00:04:20 (0.74GB)	8	00:27:56 (0.74GB)	12:02:51 (6.40GB)	32	01:08:34 (37.14GB)	32	02:01:59 (4.84GB)	8	00:02:14 (3.35GB)	16	6.52% (±0.01%)	00:20:52 (1.60GB)	16	4.28% (±0.01%)	02:12:59 (8.51GB)	16	4.66% (±0.01%)	881	4.04GB	1.49GB	5.64GB
Complete-linkage-0.97	00:23:36 (0.26GB)	16	00:04:20 (0.74GB)	8	00:27:56 (0.74GB)	04:40:32 (6.46GB)	32	01:13:08 (42.51GB)	32	01:34:24 (5.39GB)	8	00:02:23 (3.52GB)	16	6.25% (±0.01%)	00:15:47 (1.77GB)	16	4.06% (±0.01%)	02:15:09 (9.22GB)	16	3.25% (±0.01%)	965	4.35GB	1.65GB	6.29GB
Complete-linkage-0.99	00:23:36 (0.26GB)	16	00:04:20 (0.74GB)	8	00:27:56 (0.74GB)	107:47:12 (7.43GB)	32	07:02:31 (141.94GB)	32	05:30:49 (18.14GB)	8	00:02:20 (4.24GB)	16	5.54% (±0.00%)	00:19:40 (5.70GB)	16	7.13% (±0.01%)	06:06:46 (42.81GB)	16	2.41% (±0.01%)	2746	8.37GB	5.55GB	21.14GB
