## Supplementary Table S12 for "Benchmarking the impact of reference genome selection on taxonomic profiling accuracy"

Bacterial species-level (family-based)
Method	MASH Time (Memory)	MASH Threads	Selection Time (Memory)	Selection Threads	Total Time (Memory)	Kraken2 Indexing Time (Memory)	Kraken2 Indexing Threads	Centrifuge Indexing Time (Memory)	Centrifuge Indexing Threads	DUDes Indexing Time (Memory)	DUDes Indexing Threads	Kraken2 Profiling Time (Memory)	Kraken2 Profiling Threads	% Unaligned Reads	Centrifuge Profiling Time (Memory)	Centrifuge Profiling Threads	% Unaligned Reads	DUDes Profiling Time (Memory)	DUDes Profiling Threads	% Unaligned Reads	Number of Genomes	Kraken2 Storage	Centrifuge Storage	DUDes Storage
All	00:00:00 (0.00GB)	-	00:00:00 (0.00GB)	-	00:00:00 (0.00GB)	80:50:31 (17.16GB)	32	196:46:22 (630.31GB)	32	39:13:43 (93.87GB)	8	00:02:06 (2.72GB)	16	0.49% (±0.00%)	00:28:32 (29.32GB)	16	27.60% (±0.02%)	12:19:29 (148.87GB)	16	0.46% (±0.01%)	12921	16.95GB	28.69GB	109.52GB
Medoid	01:08:52 (0.33GB)	16	00:01:35 (0.19GB)	8	01:10:28 (0.33GB)	02:54:20 (4.54GB)	32	01:06:44 (20.05GB)	32	00:37:07 (2.41GB)	8	00:02:40 (1.78GB)	16	1.80% (±0.00%)	00:17:31 (0.83GB)	16	1.79% (±0.00%)	02:08:52 (5.83GB)	16	1.79% (±0.00%)	381	1.69GB	0.74GB	2.81GB
GGRaSP	01:08:52 (0.33GB)	16	08:40:04 (8.22GB)	64	09:48:56 (8.22GB)	08:42:58 (5.09GB)	32	03:31:15 (47.95GB)	32	01:47:53 (6.21GB)	8	00:02:25 (2.21GB)	16	0.97% (±0.00%)	00:22:30 (2.01GB)	16	1.13% (±0.00%)	02:21:00 (13.46GB)	16	0.99% (±0.00%)	917	3.02GB	1.91GB	7.25GB
MeShClust-0.95	00:00:00 (0.00GB)	-	2137:04:37 (158.97GB)	64	2137:04:37 (158.97GB)	22:50:52 (6.60GB)	32	22:50:14 (167.39GB)	32	09:07:40 (21.08GB)	8	00:02:32 (2.40GB)	16	0.63% (±0.00%)	00:23:38 (6.60GB)	16	12.33% (±0.01%)	03:27:06 (52.27GB)	16	0.62% (±0.02%)	2965	5.95GB	6.45GB	24.58GB
MeShClust-0.97	00:00:00 (0.00GB)	-	1909:59:18 (162.12GB)	64	1909:59:18 (162.12GB)	67:04:09 (10.28GB)	32	52:57:45 (267.07GB)	32	16:28:45 (39.21GB)	8	00:02:28 (2.56GB)	16	0.53% (±0.00%)	00:25:05 (12.24GB)	16	14.06% (±0.01%)	09:14:10 (75.25GB)	16	0.53% (±0.00%)	5297	9.85GB	11.98GB	45.72GB
MeShClust-0.99	00:00:00 (0.00GB)	-	2403:44:39 (160.45GB)	64	2403:44:39 (160.45GB)	95:33:42 (12.80GB)	32	234:00:56 (149.86GB)	32	24:40:17 (74.42GB)	8	00:02:41 (2.73GB)	16	0.50% (±0.00%)	00:25:03 (23.26GB)	16	25.48% (±0.01%)	14:48:34 (125.70GB)	16	0.47% (±0.02%)	10228	13.72GB	22.75GB	86.83GB
Gclust-0.95	00:00:00 (0.00GB)	-	5032:58:03 (59.31GB)	64	5032:58:03 (59.31GB)	32:48:11 (9.12GB)	32	53:21:54 (297.78GB)	32	15:55:50 (42.76GB)	8	00:02:30 (2.68GB)	16	0.50% (±0.00%)	00:25:46 (13.36GB)	16	17.14% (±0.01%)	12:19:07 (86.59GB)	16	0.47% (±0.01%)	5862	8.77GB	13.07GB	49.86GB
Gclust-0.97	00:00:00 (0.00GB)	-	1928:19:41 (47.33GB)	64	1928:19:41 (47.33GB)	72:38:37 (10.92GB)	32	113:16:58 (235.23GB)	32	15:33:24 (54.40GB)	8	00:02:14 (2.70GB)	16	0.50% (±0.00%)	00:25:25 (16.99GB)	16	19.95% (±0.01%)	12:09:05 (101.48GB)	16	0.47% (±0.01%)	7447	10.64GB	16.63GB	63.47GB
Gclust-0.99	00:00:00 (0.00GB)	-	796:09:43 (36.82GB)	64	796:09:43 (36.82GB)	48:14:26 (13.39GB)	32	116:16:52 (468.71GB)	32	22:38:44 (69.50GB)	8	00:02:19 (2.69GB)	16	0.49% (±0.00%)	00:24:55 (21.75GB)	16	23.83% (±0.02%)	13:00:18 (119.83GB)	16	0.46% (±0.01%)	9506	13.09GB	21.25GB	81.09GB
Single-linkage-0.95	01:08:52 (0.33GB)	16	00:02:51 (0.74GB)	8	01:11:43 (0.74GB)	03:19:22 (4.66GB)	32	00:59:53 (20.31GB)	32	00:46:40 (2.59GB)	8	00:02:39 (1.88GB)	16	1.76% (±0.00%)	00:20:52 (0.89GB)	16	1.76% (±0.00%)	02:01:34 (6.07GB)	16	1.75% (±0.00%)	454	1.83GB	0.80GB	3.02GB
Single-linkage-0.97	01:08:52 (0.33GB)	16	00:02:51 (0.74GB)	8	01:11:43 (0.74GB)	03:40:06 (4.74GB)	32	01:06:33 (21.77GB)	32	00:48:59 (2.81GB)	8	00:02:30 (1.93GB)	16	1.69% (±0.00%)	00:20:09 (0.95GB)	16	1.69% (±0.00%)	02:13:59 (6.38GB)	16	1.68% (±0.00%)	487	1.96GB	0.87GB	3.27GB
Single-linkage-0.99	01:08:52 (0.33GB)	16	00:02:51 (0.74GB)	8	01:11:43 (0.74GB)	08:19:55 (5.21GB)	32	04:10:19 (60.30GB)	32	02:18:25 (7.89GB)	8	00:02:21 (2.36GB)	16	0.73% (±0.00%)	00:24:15 (2.53GB)	16	1.01% (±0.00%)	03:05:21 (16.81GB)	16	0.74% (±0.00%)	1203	3.45GB	2.42GB	9.20GB
Complete-linkage-0.95	01:08:52 (0.33GB)	16	00:02:18 (0.74GB)	8	01:11:11 (0.74GB)	03:44:01 (4.68GB)	32	00:59:24 (20.29GB)	32	00:43:03 (2.64GB)	8	00:02:20 (1.90GB)	16	1.71% (±0.00%)	00:20:35 (0.90GB)	16	1.71% (±0.00%)	02:03:06 (6.14GB)	16	1.71% (±0.00%)	462	1.87GB	0.81GB	3.08GB
Complete-linkage-0.97	01:08:52 (0.33GB)	16	00:02:18 (0.74GB)	8	01:11:11 (0.74GB)	03:41:17 (4.75GB)	32	01:07:55 (24.42GB)	32	00:34:31 (2.97GB)	8	00:02:16 (1.98GB)	16	1.52% (±0.00%)	00:15:31 (1.00GB)	16	1.54% (±0.00%)	02:04:07 (6.51GB)	16	1.53% (±0.00%)	510	2.03GB	0.91GB	3.46GB
Complete-linkage-0.99	01:08:52 (0.33GB)	16	00:02:18 (0.74GB)	8	01:11:11 (0.74GB)	12:43:45 (5.38GB)	32	09:57:14 (99.15GB)	32	02:41:30 (13.62GB)	8	00:02:13 (2.46GB)	16	0.57% (±0.00%)	00:21:46 (4.28GB)	16	4.64% (±0.01%)	05:45:23 (35.84GB)	16	0.57% (±0.00%)	1984	4.53GB	4.17GB	15.89GB
