## Supplementary Table S4 for "Benchmarking the impact of reference genome selection on taxonomic profiling accuracy"

SARS-CoV-2 global
Method	MASH Time (Memory)	MASH Threads	Selection Runtime (Memory)	Selection Threads	Total Time (Memory)	Indexing Time (Memory)	Indexing Threads	Profiling Time (Memory)	Profiling Threads	% Unaligned @1%	% Unaligned @10%	% Unaligned @20%	% Unaligned @30%	% Unaligned @40%	% Unaligned @50%	% Unaligned @60%	% Unaligned @70%	% Unaligned @80%	% Unaligned @90%	% Unaligned @100%	Num Genomes	Storage
All	00:00:00 (0.00GB)	-	00:00:00 (0.00GB)	-	00:00:00 (0.00GB)	01:05:13 (124.78GB)	1	00:26:31 (99.60GB)	16	15.95% ± 0.40%	16.05% ± 0.24%	16.18% ± 0.34%	16.13% ± 0.35%	16.17% ± 0.34%	16.32% ± 0.31%	16.20% ± 0.41%	16.33% ± 0.35%	16.40% ± 0.29%	16.46% ± 0.32%	16.56% ± 0.31%	115850	39.78GB
Medoid	02:00:40 (0.04GB)	16	00:00:22 (0.03GB)	16	02:01:02 (0.04GB)	00:00:11 (0.37GB)	1	00:00:10 (0.38GB)	16	2.54% ± 0.13%	2.55% ± 0.14%	2.53% ± 0.19%	2.45% ± 0.16%	2.41% ± 0.16%	2.34% ± 0.19%	2.28% ± 0.12%	2.22% ± 0.14%	2.20% ± 0.10%	2.13% ± 0.14%	2.10% ± 0.14%	1020	0.12GB
GGRaSP	02:00:40 (0.04GB)	16	47:43:09 (0.95GB)	64	49:43:49 (0.95GB)	00:05:38 (12.79GB)	1	00:02:57 (10.09GB)	16	9.97% ± 0.25%	10.08% ± 0.26%	10.19% ± 0.27%	10.11% ± 0.27%	10.16% ± 0.27%	10.17% ± 0.33%	10.17% ± 0.35%	10.21% ± 0.27%	10.20% ± 0.26%	10.19% ± 0.30%	10.27% ± 0.31%	13047	3.87GB
VLQ	00:00:00 (0.00GB)	-	04:29:28 (10.44GB)	20	04:29:28 (10.44GB)	00:00:19 (0.79GB)	1	00:00:13 (0.64GB)	16	3.28% ± 0.12%	3.33% ± 0.21%	3.29% ± 0.21%	3.26% ± 0.22%	3.25% ± 0.17%	3.22% ± 0.21%	3.21% ± 0.15%	3.17% ± 0.15%	3.18% ± 0.11%	3.14% ± 0.14%	3.11% ± 0.16%	1421	0.21GB
MeShClust-0.95	00:00:00 (0.00GB)	-	54:38:37 (0.24GB)	64	54:38:37 (0.24GB)	00:00:14 (0.66GB)	1	00:00:11 (0.48GB)	16	3.54% ± 0.16%	3.55% ± 0.20%	3.61% ± 0.18%	3.64% ± 0.21%	3.65% ± 0.21%	3.67% ± 0.19%	3.69% ± 0.15%	3.70% ± 0.18%	3.74% ± 0.17%	3.76% ± 0.17%	3.78% ± 0.20%	1076	0.16GB
MeShClust-0.99	00:00:00 (0.00GB)	-	58:36:51 (0.25GB)	64	58:36:51 (0.25GB)	00:00:24 (0.99GB)	1	00:00:18 (0.81GB)	16	4.83% ± 0.19%	4.82% ± 0.17%	4.92% ± 0.21%	4.86% ± 0.20%	4.86% ± 0.23%	4.90% ± 0.22%	4.88% ± 0.19%	4.88% ± 0.19%	4.91% ± 0.16%	4.89% ± 0.20%	4.89% ± 0.21%	1617	0.28GB
Gclust-0.95	00:00:00 (0.00GB)	-	15:40:36 (0.35GB)	64	15:40:36 (0.35GB)	00:00:13 (0.45GB)	1	00:00:10 (0.45GB)	16	3.11% ± 0.09%	3.10% ± 0.21%	3.15% ± 0.16%	3.03% ± 0.23%	3.02% ± 0.15%	2.94% ± 0.21%	2.95% ± 0.17%	2.86% ± 0.19%	2.82% ± 0.14%	2.79% ± 0.16%	2.77% ± 0.17%	1022	0.14GB
Gclust-0.99	00:00:00 (0.00GB)	-	12:21:13 (0.36GB)	64	12:21:13 (0.36GB)	00:00:14 (0.64GB)	1	00:00:10 (0.48GB)	16	3.80% ± 0.12%	3.81% ± 0.25%	3.94% ± 0.20%	3.90% ± 0.22%	3.93% ± 0.19%	3.95% ± 0.21%	4.01% ± 0.18%	3.98% ± 0.19%	4.03% ± 0.16%	4.07% ± 0.19%	4.10% ± 0.21%	1052	0.16GB
Gclust-0.999	00:00:00 (0.00GB)	-	12:23:14 (0.31GB)	64	12:23:14 (0.31GB)	00:00:15 (0.64GB)	1	00:00:11 (0.48GB)	16	3.80% ± 0.11%	3.82% ± 0.25%	3.94% ± 0.21%	3.91% ± 0.24%	3.93% ± 0.19%	3.96% ± 0.21%	4.02% ± 0.18%	3.99% ± 0.21%	4.05% ± 0.17%	4.10% ± 0.21%	4.13% ± 0.23%	1052	0.16GB
VSEARCH-0.95	00:00:00 (0.00GB)	-	203:49:34 (0.22GB)	64	203:49:34 (0.22GB)	00:00:12 (0.45GB)	1	00:00:10 (0.45GB)	16	3.16% ± 0.10%	3.13% ± 0.20%	3.19% ± 0.15%	3.05% ± 0.21%	3.05% ± 0.17%	2.95% ± 0.20%	2.92% ± 0.17%	2.84% ± 0.17%	2.79% ± 0.14%	2.75% ± 0.16%	2.72% ± 0.16%	1021	0.14GB
VSEARCH-0.99	00:00:00 (0.00GB)	-	301:18:19 (0.22GB)	64	301:18:19 (0.22GB)	00:00:14 (0.50GB)	1	00:00:10 (0.47GB)	16	3.73% ± 0.14%	3.75% ± 0.25%	3.89% ± 0.22%	3.83% ± 0.22%	3.87% ± 0.22%	3.89% ± 0.23%	3.91% ± 0.21%	3.88% ± 0.21%	3.92% ± 0.20%	3.96% ± 0.23%	3.99% ± 0.24%	1032	0.15GB
VSEARCH-0.999	00:00:00 (0.00GB)	-	371:25:54 (0.22GB)	64	371:25:54 (0.22GB)	00:00:40 (1.81GB)	1	00:00:26 (1.28GB)	16	5.94% ± 0.17%	6.01% ± 0.26%	6.08% ± 0.25%	6.06% ± 0.28%	6.07% ± 0.23%	6.14% ± 0.23%	6.17% ± 0.22%	6.17% ± 0.19%	6.21% ± 0.25%	6.23% ± 0.28%	6.28% ± 0.29%	2133	0.46GB
Single-linkage-P1	02:00:40 (0.04GB)	16	00:31:12 (0.28GB)	64	02:31:52 (0.28GB)	00:27:27 (59.28GB)	1	00:13:37 (46.18GB)	16	14.81% ± 0.39%	15.07% ± 0.19%	15.08% ± 0.35%	15.04% ± 0.33%	15.05% ± 0.32%	15.18% ± 0.38%	15.08% ± 0.40%	15.25% ± 0.33%	15.26% ± 0.31%	15.30% ± 0.32%	15.40% ± 0.31%	54193	18.38GB
Single-linkage-P5	02:00:40 (0.04GB)	16	00:31:12 (0.28GB)	64	02:31:52 (0.28GB)	00:12:09 (27.48GB)	1	00:05:54 (20.94GB)	16	12.86% ± 0.36%	12.97% ± 0.21%	13.05% ± 0.31%	12.96% ± 0.34%	13.01% ± 0.31%	13.14% ± 0.31%	13.10% ± 0.36%	13.18% ± 0.32%	13.18% ± 0.32%	13.21% ± 0.37%	13.30% ± 0.33%	25209	8.24GB
Single-linkage-P10	02:00:40 (0.04GB)	16	00:31:12 (0.28GB)	64	02:31:52 (0.28GB)	00:07:01 (14.85GB)	1	00:03:13 (12.34GB)	16	11.44% ± 0.29%	11.54% ± 0.24%	11.66% ± 0.27%	11.57% ± 0.29%	11.61% ± 0.32%	11.75% ± 0.33%	11.70% ± 0.39%	11.79% ± 0.32%	11.83% ± 0.35%	11.83% ± 0.36%	11.92% ± 0.32%	15365	4.80GB
Single-linkage-P25	02:00:40 (0.04GB)	16	00:31:12 (0.28GB)	64	02:31:52 (0.28GB)	00:02:34 (5.88GB)	1	00:01:26 (4.65GB)	16	8.79% ± 0.24%	8.86% ± 0.24%	8.81% ± 0.27%	8.83% ± 0.33%	8.77% ± 0.28%	8.81% ± 0.24%	8.79% ± 0.34%	8.77% ± 0.33%	8.79% ± 0.32%	8.73% ± 0.37%	8.77% ± 0.34%	6460	1.76GB
Single-linkage-P50	02:00:40 (0.04GB)	16	00:31:12 (0.28GB)	64	02:31:52 (0.28GB)	00:00:55 (2.25GB)	1	00:00:34 (1.71GB)	16	6.69% ± 0.18%	6.65% ± 0.25%	6.64% ± 0.21%	6.63% ± 0.25%	6.53% ± 0.24%	6.57% ± 0.24%	6.55% ± 0.25%	6.49% ± 0.26%	6.48% ± 0.28%	6.44% ± 0.30%	6.43% ± 0.29%	2790	0.61GB
Single-linkage-P90	02:00:40 (0.04GB)	16	00:31:12 (0.28GB)	64	02:31:52 (0.28GB)	00:00:19 (0.85GB)	1	00:00:16 (0.63GB)	16	4.94% ± 0.19%	4.96% ± 0.22%	4.94% ± 0.24%	4.87% ± 0.25%	4.79% ± 0.24%	4.77% ± 0.19%	4.68% ± 0.20%	4.64% ± 0.18%	4.58% ± 0.18%	4.56% ± 0.21%	4.51% ± 0.22%	1283	0.22GB
Single-linkage-P99	02:00:40 (0.04GB)	16	00:31:12 (0.28GB)	64	02:31:52 (0.28GB)	00:00:13 (0.59GB)	1	00:00:12 (0.44GB)	16	3.24% ± 0.16%	3.29% ± 0.15%	3.25% ± 0.19%	3.16% ± 0.21%	3.11% ± 0.17%	3.04% ± 0.19%	2.98% ± 0.17%	2.93% ± 0.15%	2.90% ± 0.15%	2.84% ± 0.16%	2.81% ± 0.17%	1064	0.14GB
Complete-linkage-P1	02:00:40 (0.04GB)	16	00:31:12 (0.28GB)	64	02:31:52 (0.28GB)	00:36:10 (98.64GB)	1	00:21:17 (58.91GB)	16	15.21% ± 0.39%	15.42% ± 0.22%	15.52% ± 0.31%	15.45% ± 0.37%	15.45% ± 0.32%	15.63% ± 0.29%	15.51% ± 0.38%	15.68% ± 0.34%	15.74% ± 0.29%	15.75% ± 0.37%	15.89% ± 0.33%	68787	23.49GB
Complete-linkage-P5	02:00:40 (0.04GB)	16	00:31:12 (0.28GB)	64	02:31:52 (0.28GB)	00:23:55 (54.50GB)	1	00:10:46 (40.22GB)	16	14.38% ± 0.38%	14.52% ± 0.27%	14.65% ± 0.34%	14.62% ± 0.36%	14.62% ± 0.32%	14.78% ± 0.32%	14.69% ± 0.46%	14.83% ± 0.35%	14.87% ± 0.31%	14.90% ± 0.36%	15.01% ± 0.34%	47372	15.98GB
Complete-linkage-P10	02:00:40 (0.04GB)	16	00:31:12 (0.28GB)	64	02:31:52 (0.28GB)	00:18:43 (47.41GB)	1	00:08:29 (31.71GB)	16	13.81% ± 0.39%	13.92% ± 0.23%	13.97% ± 0.37%	13.94% ± 0.35%	14.03% ± 0.34%	14.16% ± 0.35%	14.07% ± 0.36%	14.16% ± 0.33%	14.16% ± 0.32%	14.20% ± 0.33%	14.33% ± 0.32%	37564	12.56GB
Complete-linkage-P25	02:00:40 (0.04GB)	16	00:31:12 (0.28GB)	64	02:31:52 (0.28GB)	00:11:58 (27.20GB)	1	00:05:40 (20.69GB)	16	12.47% ± 0.34%	12.65% ± 0.30%	12.72% ± 0.33%	12.71% ± 0.36%	12.74% ± 0.34%	12.88% ± 0.30%	12.77% ± 0.34%	12.87% ± 0.31%	12.90% ± 0.26%	12.92% ± 0.32%	13.02% ± 0.27%	24909	8.12GB
Complete-linkage-P50	02:00:40 (0.04GB)	16	00:31:12 (0.28GB)	64	02:31:52 (0.28GB)	00:07:07 (15.00GB)	1	00:03:32 (12.58GB)	16	11.06% ± 0.30%	11.15% ± 0.27%	11.29% ± 0.29%	11.23% ± 0.32%	11.28% ± 0.33%	11.44% ± 0.31%	11.38% ± 0.34%	11.47% ± 0.28%	11.52% ± 0.30%	11.54% ± 0.34%	11.63% ± 0.32%	15628	4.88GB
Complete-linkage-P90	02:00:40 (0.04GB)	16	00:31:12 (0.28GB)	64	02:31:52 (0.28GB)	00:02:24 (5.59GB)	1	00:01:24 (4.35GB)	16	8.31% ± 0.27%	8.40% ± 0.24%	8.44% ± 0.21%	8.36% ± 0.31%	8.40% ± 0.34%	8.43% ± 0.28%	8.48% ± 0.33%	8.44% ± 0.22%	8.50% ± 0.33%	8.47% ± 0.36%	8.53% ± 0.38%	6105	1.63GB
Complete-linkage-P99	02:00:40 (0.04GB)	16	00:31:12 (0.28GB)	64	02:31:52 (0.28GB)	00:00:56 (2.24GB)	1	00:00:38 (1.74GB)	16	6.22% ± 0.20%	6.24% ± 0.23%	6.18% ± 0.21%	6.13% ± 0.25%	6.08% ± 0.30%	6.03% ± 0.26%	6.05% ± 0.31%	5.99% ± 0.27%	5.98% ± 0.31%	5.93% ± 0.31%	5.92% ± 0.34%	2874	0.62GB
