## Supplementary Table S6 for "Benchmarking the impact of reference genome selection on taxonomic profiling accuracy"

SARS-CoV-2 state
Method	MASH Time (Memory)	MASH Threads	Selection Runtime (Memory)	Selection Threads	Total Time (Memory)	Indexing Time (Memory)	Indexing Threads	Profiling Time (Memory)	Profiling Threads	% Unaligned @1%	% Unaligned @10%	% Unaligned @20%	% Unaligned @30%	% Unaligned @40%	% Unaligned @50%	% Unaligned @60%	% Unaligned @70%	% Unaligned @80%	% Unaligned @90%	% Unaligned @100%	Num Genomes	Storage
All	00:00:00 (0.00GB)	-	00:00:00 (0.00GB)	-	00:00:00 (0.00GB)	00:00:14 (0.45GB)	1	00:00:13 (0.43GB)	16	1.44% ± 0.14%	1.41% ± 0.12%	1.39% ± 0.08%	1.33% ± 0.10%	1.30% ± 0.10%	1.27% ± 0.13%	1.22% ± 0.09%	1.18% ± 0.10%	1.15% ± 0.08%	1.12% ± 0.09%	1.08% ± 0.11%	1678	0.12GB
Medoid	00:02:15 (0.00GB)	16	00:00:02 (0.00GB)	16	00:02:17 (0.00GB)	00:00:00 (0.01GB)	1	00:00:00 (0.14GB)	16	0.83% ± 0.09%	0.85% ± 0.10%	0.82% ± 0.11%	0.84% ± 0.09%	0.82% ± 0.07%	0.81% ± 0.07%	0.79% ± 0.07%	0.80% ± 0.07%	0.78% ± 0.08%	0.77% ± 0.06%	0.78% ± 0.08%	54	0.00GB
GGRaSP	00:02:15 (0.00GB)	16	00:26:23 (0.28GB)	64	00:28:38 (0.28GB)	00:00:01 (0.04GB)	1	00:00:01 (0.15GB)	16	0.85% ± 0.10%	0.80% ± 0.10%	0.81% ± 0.08%	0.76% ± 0.08%	0.74% ± 0.07%	0.68% ± 0.09%	0.65% ± 0.06%	0.62% ± 0.07%	0.58% ± 0.06%	0.56% ± 0.08%	0.52% ± 0.08%	205	0.01GB
VLQ	00:00:00 (0.00GB)	-	00:33:07 (9.91GB)	20	00:33:07 (9.91GB)	00:00:00 (0.01GB)	1	00:00:00 (0.14GB)	16	0.77% ± 0.08%	0.76% ± 0.08%	0.72% ± 0.10%	0.70% ± 0.07%	0.64% ± 0.06%	0.60% ± 0.07%	0.54% ± 0.06%	0.49% ± 0.06%	0.45% ± 0.05%	0.38% ± 0.05%	0.35% ± 0.06%	65	0.00GB
MeShClust-0.95	00:00:00 (0.00GB)	-	01:19:55 (0.17GB)	64	01:19:55 (0.17GB)	00:00:00 (0.01GB)	1	00:00:00 (0.14GB)	16	1.13% ± 0.08%	1.14% ± 0.14%	1.14% ± 0.12%	1.17% ± 0.07%	1.17% ± 0.08%	1.16% ± 0.11%	1.17% ± 0.10%	1.16% ± 0.12%	1.16% ± 0.12%	1.14% ± 0.11%	1.17% ± 0.11%	54	0.00GB
MeShClust-0.99	00:00:00 (0.00GB)	-	01:18:18 (0.14GB)	64	01:18:18 (0.14GB)	00:00:00 (0.01GB)	1	00:00:00 (0.14GB)	16	0.95% ± 0.07%	0.96% ± 0.13%	0.99% ± 0.11%	1.03% ± 0.08%	1.05% ± 0.08%	1.07% ± 0.10%	1.09% ± 0.10%	1.10% ± 0.12%	1.13% ± 0.13%	1.14% ± 0.12%	1.18% ± 0.12%	55	0.00GB
Gclust-0.95	00:00:00 (0.00GB)	-	00:22:19 (0.02GB)	64	00:22:19 (0.02GB)	00:00:00 (0.01GB)	1	00:00:00 (0.14GB)	16	0.79% ± 0.07%	0.87% ± 0.09%	0.96% ± 0.12%	1.07% ± 0.08%	1.13% ± 0.06%	1.22% ± 0.08%	1.29% ± 0.07%	1.37% ± 0.09%	1.44% ± 0.11%	1.53% ± 0.11%	1.63% ± 0.12%	54	0.00GB
Gclust-0.99	00:00:00 (0.00GB)	-	00:15:27 (0.05GB)	64	00:15:27 (0.05GB)	00:00:00 (0.01GB)	1	00:00:00 (0.14GB)	16	0.79% ± 0.08%	0.87% ± 0.09%	0.96% ± 0.12%	1.07% ± 0.09%	1.13% ± 0.06%	1.22% ± 0.08%	1.29% ± 0.07%	1.37% ± 0.09%	1.44% ± 0.12%	1.53% ± 0.11%	1.63% ± 0.12%	54	0.00GB
Gclust-0.999	00:00:00 (0.00GB)	-	00:11:30 (0.03GB)	64	00:11:30 (0.03GB)	00:00:00 (0.01GB)	1	00:00:00 (0.14GB)	16	0.79% ± 0.08%	0.87% ± 0.09%	0.96% ± 0.12%	1.07% ± 0.09%	1.13% ± 0.06%	1.22% ± 0.08%	1.29% ± 0.07%	1.37% ± 0.09%	1.44% ± 0.11%	1.53% ± 0.10%	1.63% ± 0.12%	54	0.00GB
VSEARCH-0.95	00:00:00 (0.00GB)	-	04:13:03 (0.19GB)	64	04:13:03 (0.19GB)	00:00:00 (0.01GB)	1	00:00:00 (0.14GB)	16	0.80% ± 0.08%	0.79% ± 0.09%	0.78% ± 0.12%	0.80% ± 0.08%	0.76% ± 0.07%	0.77% ± 0.06%	0.75% ± 0.07%	0.74% ± 0.08%	0.72% ± 0.07%	0.71% ± 0.07%	0.71% ± 0.07%	54	0.00GB
VSEARCH-0.99	00:00:00 (0.00GB)	-	04:12:40 (0.19GB)	64	04:12:40 (0.19GB)	00:00:00 (0.01GB)	1	00:00:00 (0.14GB)	16	0.80% ± 0.08%	0.79% ± 0.09%	0.77% ± 0.12%	0.80% ± 0.08%	0.76% ± 0.07%	0.77% ± 0.06%	0.75% ± 0.07%	0.74% ± 0.08%	0.72% ± 0.07%	0.70% ± 0.07%	0.71% ± 0.08%	54	0.00GB
VSEARCH-0.999	00:00:00 (0.00GB)	-	04:11:41 (0.19GB)	64	04:11:41 (0.19GB)	00:00:00 (0.01GB)	1	00:00:00 (0.14GB)	16	0.68% ± 0.07%	0.66% ± 0.09%	0.60% ± 0.10%	0.58% ± 0.08%	0.54% ± 0.05%	0.50% ± 0.06%	0.45% ± 0.05%	0.41% ± 0.05%	0.36% ± 0.05%	0.31% ± 0.05%	0.29% ± 0.05%	63	0.00GB
Single-linkage-P1	00:02:15 (0.00GB)	16	00:00:11 (0.00GB)	64	00:02:26 (0.00GB)	00:00:07 (0.23GB)	1	00:00:07 (0.24GB)	16	1.34% ± 0.13%	1.32% ± 0.11%	1.32% ± 0.08%	1.26% ± 0.11%	1.24% ± 0.10%	1.22% ± 0.13%	1.17% ± 0.09%	1.12% ± 0.10%	1.09% ± 0.08%	1.06% ± 0.09%	1.03% ± 0.11%	899	0.06GB
Single-linkage-P5	00:02:15 (0.00GB)	16	00:00:11 (0.00GB)	64	00:02:26 (0.00GB)	00:00:02 (0.09GB)	1	00:00:01 (0.17GB)	16	1.10% ± 0.13%	1.06% ± 0.12%	1.03% ± 0.06%	1.00% ± 0.10%	1.00% ± 0.08%	0.94% ± 0.10%	0.90% ± 0.05%	0.86% ± 0.10%	0.82% ± 0.06%	0.78% ± 0.09%	0.74% ± 0.08%	414	0.02GB
Single-linkage-P10	00:02:15 (0.00GB)	16	00:00:11 (0.00GB)	64	00:02:26 (0.00GB)	00:00:01 (0.07GB)	1	00:00:01 (0.16GB)	16	0.99% ± 0.10%	0.93% ± 0.09%	0.93% ± 0.07%	0.89% ± 0.08%	0.87% ± 0.08%	0.81% ± 0.10%	0.76% ± 0.07%	0.74% ± 0.09%	0.69% ± 0.06%	0.66% ± 0.08%	0.62% ± 0.08%	274	0.01GB
Single-linkage-P25	00:02:15 (0.00GB)	16	00:00:11 (0.00GB)	64	00:02:26 (0.00GB)	00:00:00 (0.02GB)	1	00:00:00 (0.14GB)	16	0.59% ± 0.10%	0.55% ± 0.08%	0.58% ± 0.07%	0.55% ± 0.08%	0.54% ± 0.07%	0.50% ± 0.09%	0.47% ± 0.07%	0.47% ± 0.06%	0.45% ± 0.05%	0.43% ± 0.06%	0.41% ± 0.06%	131	0.00GB
Single-linkage-P50	00:02:15 (0.00GB)	16	00:00:11 (0.00GB)	64	00:02:26 (0.00GB)	00:00:00 (0.01GB)	1	00:00:00 (0.14GB)	16	0.71% ± 0.09%	0.67% ± 0.09%	0.64% ± 0.07%	0.62% ± 0.09%	0.56% ± 0.06%	0.51% ± 0.07%	0.45% ± 0.05%	0.41% ± 0.04%	0.37% ± 0.05%	0.33% ± 0.04%	0.28% ± 0.04%	74	0.00GB
Single-linkage-P90	00:02:15 (0.00GB)	16	00:00:11 (0.00GB)	64	00:02:26 (0.00GB)	00:00:00 (0.01GB)	1	00:00:00 (0.14GB)	16	0.61% ± 0.07%	0.60% ± 0.08%	0.54% ± 0.09%	0.53% ± 0.07%	0.49% ± 0.05%	0.44% ± 0.06%	0.39% ± 0.05%	0.36% ± 0.05%	0.31% ± 0.05%	0.27% ± 0.05%	0.24% ± 0.05%	56	0.00GB
Single-linkage-P99	00:02:15 (0.00GB)	16	00:00:11 (0.00GB)	64	00:02:26 (0.00GB)	00:00:00 (0.01GB)	1	00:00:00 (0.14GB)	16	0.83% ± 0.09%	0.85% ± 0.10%	0.82% ± 0.11%	0.84% ± 0.08%	0.82% ± 0.07%	0.81% ± 0.06%	0.79% ± 0.07%	0.80% ± 0.07%	0.78% ± 0.08%	0.77% ± 0.06%	0.78% ± 0.07%	54	0.00GB
Complete-linkage-P1	00:02:15 (0.00GB)	16	00:00:11 (0.00GB)	64	00:02:26 (0.00GB)	00:00:08 (0.33GB)	1	00:00:07 (0.27GB)	16	1.42% ± 0.13%	1.38% ± 0.11%	1.38% ± 0.08%	1.31% ± 0.10%	1.28% ± 0.11%	1.26% ± 0.13%	1.21% ± 0.09%	1.16% ± 0.11%	1.13% ± 0.09%	1.10% ± 0.10%	1.06% ± 0.12%	1058	0.07GB
Complete-linkage-P5	00:02:15 (0.00GB)	16	00:00:11 (0.00GB)	64	00:02:26 (0.00GB)	00:00:05 (0.19GB)	1	00:00:03 (0.20GB)	16	1.24% ± 0.11%	1.20% ± 0.10%	1.20% ± 0.07%	1.16% ± 0.11%	1.12% ± 0.08%	1.10% ± 0.11%	1.05% ± 0.08%	1.02% ± 0.11%	0.99% ± 0.08%	0.96% ± 0.08%	0.93% ± 0.10%	668	0.04GB
Complete-linkage-P10	00:02:15 (0.00GB)	16	00:00:11 (0.00GB)	64	00:02:26 (0.00GB)	00:00:04 (0.13GB)	1	00:00:03 (0.18GB)	16	1.18% ± 0.12%	1.15% ± 0.09%	1.14% ± 0.09%	1.09% ± 0.10%	1.05% ± 0.08%	1.04% ± 0.11%	0.99% ± 0.07%	0.95% ± 0.10%	0.92% ± 0.06%	0.89% ± 0.07%	0.85% ± 0.08%	518	0.03GB
Complete-linkage-P25	00:02:15 (0.00GB)	16	00:00:11 (0.00GB)	64	00:02:26 (0.00GB)	00:00:02 (0.08GB)	1	00:00:01 (0.16GB)	16	1.08% ± 0.11%	1.03% ± 0.08%	1.04% ± 0.08%	0.98% ± 0.09%	0.96% ± 0.09%	0.90% ± 0.10%	0.88% ± 0.07%	0.85% ± 0.10%	0.81% ± 0.06%	0.78% ± 0.07%	0.74% ± 0.08%	349	0.02GB
Complete-linkage-P50	00:02:15 (0.00GB)	16	00:00:11 (0.00GB)	64	00:02:26 (0.00GB)	00:00:01 (0.04GB)	1	00:00:01 (0.15GB)	16	0.96% ± 0.10%	0.92% ± 0.09%	0.92% ± 0.09%	0.85% ± 0.09%	0.83% ± 0.10%	0.76% ± 0.10%	0.74% ± 0.08%	0.70% ± 0.10%	0.66% ± 0.07%	0.62% ± 0.08%	0.58% ± 0.08%	223	0.01GB
Complete-linkage-P90	00:02:15 (0.00GB)	16	00:00:11 (0.00GB)	64	00:02:26 (0.00GB)	00:00:00 (0.02GB)	1	00:00:00 (0.14GB)	16	0.74% ± 0.08%	0.68% ± 0.09%	0.68% ± 0.09%	0.63% ± 0.07%	0.62% ± 0.07%	0.56% ± 0.07%	0.51% ± 0.06%	0.50% ± 0.06%	0.46% ± 0.05%	0.42% ± 0.06%	0.39% ± 0.06%	121	0.00GB
Complete-linkage-P99	00:02:15 (0.00GB)	16	00:00:11 (0.00GB)	64	00:02:26 (0.00GB)	00:00:00 (0.02GB)	1	00:00:00 (0.14GB)	16	0.63% ± 0.07%	0.59% ± 0.07%	0.59% ± 0.07%	0.55% ± 0.08%	0.53% ± 0.07%	0.49% ± 0.07%	0.44% ± 0.05%	0.43% ± 0.05%	0.39% ± 0.05%	0.36% ± 0.05%	0.33% ± 0.05%	96	0.00GB
