## Supplementary Table S2 for "Benchmarking the impact of reference genome selection on taxonomic profiling accuracy"

Bacterial strain-level
Method	MASH Time (Memory)	MASH Threads	Selection Time (Memory)	Selection Threads	Total Time (Memory)	Kraken2 Indexing Time (Memory)	Kraken2 Indexing Threads	Centrifuge Indexing Time (Memory)	Centrifuge Indexing Threads	Kraken2 Profiling Time uniform 5M (Memory)	Kraken2 Profiling Threads	% Unaligned Reads	Centrifuge Profiling Time uniform 5M (Memory)	Centrifuge Profiling Threads	% Unaligned Reads	Number of Genomes	Kraken2 Storage	Centrifuge Storage
All	00:00:00 (0.00GB)	-	00:00:00 (0.00GB)	-	00:00:00 (0.00GB)	00:45:11 (3.57GB)	32	01:12:09 (10.79GB)	32	00:00:49 (0.75GB)	16	0.33% (±0.00%)	01:26:40 (0.47GB)	16	0.90% (±0.01%)	202	0.07GB	0.43GB
Medoid	00:04:54 (0.19GB)	16	00:00:22 (0.02GB)	16	00:05:16 (0.19GB)	00:38:01 (3.17GB)	32	00:47:04 (6.13GB)	32	00:00:49 (0.75GB)	16	0.33% (±0.00%)	01:26:45 (0.30GB)	16	0.73% (±0.00%)	116	0.06GB	0.26GB
GGRaSP	00:04:54 (0.19GB)	16	00:02:05 (0.25GB)	16	00:06:59 (0.25GB)	00:46:02 (3.27GB)	32	01:01:27 (7.56GB)	32	00:00:48 (0.77GB)	16	0.33% (±0.00%)	01:22:24 (0.35GB)	16	0.80% (±0.00%)	145	0.07GB	0.31GB
MeShClust-0.95	00:00:00 (0.00GB)	-	26:07:51 (3.48GB)	16	26:07:51 (3.48GB)	00:40:30 (3.26GB)	32	00:54:42 (7.60GB)	32	00:00:53 (0.76GB)	16	0.33% (±0.00%)	01:07:51 (0.33GB)	16	0.77% (±0.00%)	134	0.07GB	0.30GB
MeShClust-0.99	00:00:00 (0.00GB)	-	30:07:06 (3.49GB)	16	30:07:06 (3.49GB)	00:44:47 (3.26GB)	32	01:01:24 (8.20GB)	32	00:00:46 (0.76GB)	16	0.33% (±0.00%)	01:08:07 (0.36GB)	16	0.81% (±0.00%)	149	0.07GB	0.33GB
Gclust-0.95	00:00:00 (0.00GB)	-	01:21:59 (2.60GB)	16	01:21:59 (2.60GB)	00:40:33 (3.18GB)	32	00:53:43 (7.23GB)	32	00:00:48 (0.76GB)	16	0.33% (±0.00%)	01:28:44 (0.32GB)	16	0.77% (±0.00%)	128	0.07GB	0.29GB
Gclust-0.99	00:00:00 (0.00GB)	-	01:21:50 (2.60GB)	16	01:21:50 (2.60GB)	00:43:28 (3.22GB)	32	00:53:41 (7.00GB)	32	00:00:52 (0.76GB)	16	0.33% (±0.00%)	01:28:13 (0.34GB)	16	0.78% (±0.00%)	134	0.07GB	0.30GB
Gclust-0.999	00:00:00 (0.00GB)	-	01:21:06 (2.60GB)	16	01:21:06 (2.60GB)	00:37:50 (3.21GB)	32	00:52:49 (6.97GB)	32	00:00:41 (0.76GB)	16	0.33% (±0.00%)	01:29:20 (0.34GB)	16	0.78% (±0.00%)	134	0.07GB	0.30GB
Single-linkage-0.95	00:04:54 (0.19GB)	16	00:00:33 (0.04GB)	16	00:05:27 (0.19GB)	00:36:27 (3.19GB)	32	00:41:54 (5.97GB)	32	00:01:19 (0.74GB)	16	0.33% (±0.00%)	01:04:31 (0.30GB)	16	0.73% (±0.00%)	117	0.06GB	0.26GB
Single-linkage-0.99	00:04:54 (0.19GB)	16	00:00:34 (0.04GB)	16	00:05:28 (0.19GB)	00:36:58 (3.15GB)	32	00:41:19 (6.19GB)	32	00:01:24 (0.74GB)	16	0.33% (±0.00%)	01:05:26 (0.30GB)	16	0.73% (±0.00%)	120	0.07GB	0.27GB
Single-linkage-0.999	00:04:54 (0.19GB)	16	00:00:34 (0.04GB)	16	00:05:28 (0.19GB)	00:38:41 (3.18GB)	32	00:44:52 (6.59GB)	32	00:01:32 (0.76GB)	16	0.33% (±0.00%)	01:15:51 (0.32GB)	16	0.76% (±0.00%)	127	0.07GB	0.28GB
Complete-linkage-0.95	00:04:54 (0.19GB)	16	00:00:33 (0.04GB)	16	00:05:27 (0.19GB)	00:36:38 (3.21GB)	32	00:42:59 (5.96GB)	32	00:00:31 (0.74GB)	16	0.33% (±0.00%)	01:26:51 (0.30GB)	16	0.73% (±0.00%)	117	0.06GB	0.26GB
Complete-linkage-0.99	00:04:54 (0.19GB)	16	00:00:34 (0.04GB)	16	00:05:28 (0.19GB)	00:37:53 (3.20GB)	32	00:44:58 (6.90GB)	32	00:00:31 (0.73GB)	16	0.33% (±0.00%)	01:27:11 (0.31GB)	16	0.74% (±0.00%)	121	0.07GB	0.27GB
Complete-linkage-0.999	00:04:54 (0.19GB)	16	00:00:34 (0.04GB)	16	00:05:28 (0.19GB)	00:39:39 (3.21GB)	32	00:47:34 (7.43GB)	32	00:00:31 (0.74GB)	16	0.33% (±0.00%)	01:28:11 (0.33GB)	16	0.77% (±0.00%)	132	0.07GB	0.29GB
